# Pipeliner: A Nextflow-based framework for the definition of sequencing data processing pipelines

**DOI:** 10.1101/476515

**Authors:** Anthony Federico, Tanya Karagiannis, Kritika Karri, Dileep Kishore, Yusuke Koga, Joshua D. Campbell, Stefano Monti

**Affiliations:** Bioinformatics Program, Boston University, 24 Cummington Mall, Boston, MA 02215; Division of Computational Biomedicine, Boston University School of Medicine, 75 East Newton Street, Boston, MA, 02118

## Abstract

The advent of high-throughput sequencing technologies has led to the need for flexible and user-friendly data pre-processing platforms. The Pipeliner framework provides an out-of-the-box solution for processing various types of sequencing data. It combines the Nextflow scripting language and Anaconda package manager to generate modular computational workflows. We have used Pipeliner to create several pipelines for sequencing data processing including bulk RNA-seq, single-cell RNA-seq (scRNA-seq), as well as Digital Gene Expression (DGE) data. This report highlights the design methodology behind Pipeliner which enables the development of highly flexible and reproducible pipelines that are easy to extend and maintain on multiple computing environments. We also provide a quick start user guide demonstrating how to setup and execute available pipelines with toy datasets.
