## Supplementary material for "Pipeliner: A Nextflow-based framework for the definition of sequencing data processing pipelines": MANIFEST.txt

id	filename	md5	size	state
81ef43fb-b976-4b9f-bca8-7e1cdcbc81cc	UNCID_2272278.803db8de-5812-4dca-9e0e-aaa49096fd25.130814_UNC10-SN254_0487_AC2BD1ACXX_2_CGATGT.tar.gz	bb22ae935eb9e0dbe63301e1d9f19ec4	4861580562	live
2ea3f38d-7466-4afa-a73d-286ac98bf030	UNCID_2272277.05173547-1e4d-4a6d-ac36-9aaa92488a73.130814_UNC10-SN254_0487_AC2BD1ACXX_2_GCCAAT.tar.gz	2bbd395a31c694a8465bd77939ec760e	5807043092	live
72705ab4-85d0-4ef7-b7de-b302fbc10d32	UNCID_2272271.8c3c10a3-0fb4-4307-88ab-c8a99d0102cf.130814_UNC10-SN254_0487_AC2BD1ACXX_4_CAGATC.tar.gz	fd19b2dadc3cfa6f90919ae096b3ea85	3787960521	live
6c7f8b1c-497c-4120-b8d1-eb724de077c9	UNCID_2272267.d4923060-b733-42cb-ab55-b43a2c9a9151.130909_UNC15-SN850_0327_BD2DT1ACXX_6_AGTCAA.tar.gz	594d6f041562e0f08e1e6fa3b5dd5485	5417925657	live
e583182c-08e3-4687-b86d-2b8570d500e4	UNCID_2272253.594f57f1-a1a9-4a3d-ae9e-fa601a29c917.130926_SN254_0496_AD2DY9ACXX_8_GCCAAT.tar.gz	384121651cc0b93208d2dc3d0d667691	5006384048	live
f7e13a21-729e-4aab-8406-13a521fffb60	UNCID_2272254.953e90e7-a9a6-47d6-bd4a-fe18e780b9e0.130926_SN254_0496_AD2DY9ACXX_8_ACAGTG.tar.gz	da07adf52f4239fae661dc477c8d2079	3975813465	live
1983b2f6-0953-45f2-a129-d188b0d2de4f	UNCID_2580232.827ebf10-230a-442b-aaae-80e1e0210bb5.140521_UNC13-SN749_0354_BC4GJ7ACXX_1_GATCAG.tar.gz	e949bffd067588849177a714baecddbd	6634388261	live
3a3939ee-fbce-4cf5-b276-b4b403137a93	UNCID_2272265.f6788ba9-322e-49b0-93e4-f1b451f2a985.130909_UNC15-SN850_0327_BD2DT1ACXX_7_ACAGTG.tar.gz	c8ec542e5fa1d79141412245b7521247	6174111491	live
ceb86fc1-7875-4b34-9683-ba49f1ff9c27	UNCID_2272270.e8483323-cee6-48ca-bc8d-e7b2f9e0707b.130814_UNC10-SN254_0487_AC2BD1ACXX_7_TGACCA.tar.gz	38b1ce98f9227421d34547062a3aa915	5541222120	live
eac2ebf0-d3d4-4b62-8ab3-5710d91694e4	UNCID_2272268.95db81b0-d9e6-4cbf-b13f-7c1b92c26484.130909_UNC15-SN850_0327_BD2DT1ACXX_6_CGATGT.tar.gz	66990b3a976f9cd1223b7335b85254ff	7795728011	live
1dc16d09-0840-4dc4-8979-66c2a21afab3	UNCID_2272255.a0091162-1691-4b4c-990f-c58369e09548.130926_SN254_0496_AD2DY9ACXX_7_AGTCAA.tar.gz	7da65d55e936d51c6078ed21aa4c03c1	3906838182	live
410b6020-3431-4c8e-822a-ba1f26243abe	UNCID_2272262.19aaa769-e404-4ecc-9e39-e07bfc9ba89c.130924_UNC9-SN296_0404_BD2DM6ACXX_1_CTTGTA.tar.gz	6e32ecf7136f9f6b67c96759fe133b7a	6725930232	live
5d903b69-80c4-4149-b23b-534b0027c8df	UNCID_2272264.c6930a35-3476-46a0-adde-da76ee758390.130909_UNC15-SN850_0327_BD2DT1ACXX_8_ACAGTG.tar.gz	9407b8ee8433b5a8ab5ca9c69b6f6890	6624943173	live
e81aa3a5-e3ee-4c55-b43f-29a0266120c7	UNCID_2581261.bc8a3747-bd29-4388-94b9-74d92b6db3a3.140509_UNC12-SN629_0368_BC4241ACXX_5_GCCAAT.tar.gz	dfcd069bfb8dda7daa245dfc3ae067ec	5879545597	live
e6a83edc-3ff7-46bc-9b50-d206322557bb	UNCID_2272276.c66f6b85-0626-4e3a-8ec6-1cfc0a7def6b.130814_UNC10-SN254_0487_AC2BD1ACXX_3_CTTGTA.tar.gz	b63737895d2473eeaa279fb697d98052	7847132406	live
96d8993e-855a-4d93-9fde-675603969f46	UNCID_2272279.a35b6840-486a-4384-a714-48f1c4fe4f04.130814_UNC10-SN254_0487_AC2BD1ACXX_2_AGTCAA.tar.gz	033dcca45a2269db2f21d67368a46be4	3552812610	live
c3eb43e3-fa40-411d-a14f-7d8ae62c904e	UNCID_2580116.50f79ec5-c16a-4c56-909a-e32439b3ce2c.140521_UNC13-SN749_0354_BC4GJ7ACXX_1_ATCACG.tar.gz	b19687fe8f9d3b25312ce0b22963cb9b	4497072561	live
a49ae37f-6705-4796-85e3-f8d52489d2f8	UNCID_2272263.01dbc8b9-99eb-4bb7-8c90-6fae272ebf63.130909_UNC15-SN850_0327_BD2DT1ACXX_8_CAGATC.tar.gz	c82bc6ed16d8d0a872ab0b8e1af2ca9d	5092403417	live
d7381872-f807-4600-9102-08c064d97e4a	UNCID_2580725.7c955c67-e0be-4c07-b0e9-b70da3a7f116.140603_UNC15-SN850_0369_BC4H6YACXX_6_AGTCAA.tar.gz	48b946d66757e0a52c792797ca55903e	6015862189	live
ba5d80a0-0c96-48da-bbce-3c39b261b9d4	UNCID_2641546.7f531556-60c1-482c-9c1d-4a9ab00c7eac.140820_UNC17-D00216_0240_AC5FB2ACXX_6_ACTGAT.tar.gz	0d99def68827ae0bf1683c563c14747f	4075877313	live
62e564fe-77ba-4bde-97c4-8fcb5cadd8f0	UNCID_2648414.9a66e6e2-7888-47c8-9655-9952d9ac546f.140617_UNC12-SN629_0374_AC4KA5ACXX_3_ATCACG.tar.gz	facabc2f19e8651bedfe69091048b6ea	5806404494	live
a5687a62-e8f1-401c-9517-c44c23e028cc	UNCID_2580086.defc682b-c70e-40b5-9d8b-3dd146bc7c0e.140521_UNC13-SN749_0354_BC4GJ7ACXX_2_GAGTGG.tar.gz	f98e7b79dba07874dd302c4a08aaed24	6949786358	live
48813e17-75c8-432b-b674-c553cf8d654d	UNCID_2641547.2cb30421-0335-4427-801d-221735b9beec.140820_UNC17-D00216_0240_AC5FB2ACXX_4_CGTACG.tar.gz	22fa72cecb37f168596a94f480f9189f	3973765979	live
8a5514ed-e1ca-4c17-9fac-a9beea59d74a	UNCID_2580269.fbe73185-19de-4d0e-af7c-589ca5ffebf6.140603_UNC11-SN627_0360_AC4H72ACXX_6_TTAGGC.tar.gz	82ca24c4b6adb24d4e4a8474cadf2d1f	4900388664	live
8d167de1-37a9-44b1-8a4c-ffb230060e76	UNCID_2272273.d15202c0-099f-46c9-99c0-cc6bdf3e82b1.130814_UNC10-SN254_0487_AC2BD1ACXX_4_CTTGTA.tar.gz	68ba99af0da4469952b99e7f6fd3da8e	4965015471	live
bc2673e1-2ccf-4c24-afcf-35e7c402ac0a	UNCID_2648342.f89496fe-9413-4038-8e9c-c586ae83d0e1.140617_UNC12-SN629_0374_AC4KA5ACXX_4_CCGTCC.tar.gz	6da99a0ab7a24dae91af0ed6972eb843	5088008481	live
72453dbe-5dd2-4863-b356-5d0180567c18	UNCID_2580268.64585cbf-917f-4d28-8b42-b085e7cd7e67.140603_UNC11-SN627_0360_AC4H72ACXX_6_ATGTCA.tar.gz	2ed3e2d3a5214cb44876e1c710ea7c53	5798940829	live
66bae682-8610-4458-8564-fd205858f507	UNCID_2648274.c1067d6d-aaa2-4d8b-b243-6bb625980a4b.140617_UNC12-SN629_0374_AC4KA5ACXX_7_ACTTGA.tar.gz	6e96e7f8177a28b16c4a3175357b6aba	5778605464	live
4faa6c68-9e59-4002-b7b3-b3a44b3f4992	UNCID_2272256.6fbec533-7f89-4d12-b04c-cf92942c3f33.130926_SN254_0496_AD2DY9ACXX_7_CGATGT.tar.gz	644575062ffde1d67b7d485bb953c507	5088796229	live
c6940abd-ca62-4985-b022-7669fa6cddea	UNCID_2272275.a8ed4489-1005-488c-9e8e-274b2cfd8a83.130814_UNC10-SN254_0487_AC2BD1ACXX_3_AGTTCC.tar.gz	9ddac0fd07ca819bea56e73dc3cfc6bf	4458061263	live
204d59b5-7311-4b15-9da1-5b8b7e5780fb	UNCID_2272257.f43a92ce-fc88-4e40-be91-0b5641ad844e.130926_SN254_0496_AD2DY9ACXX_7_CAGATC.tar.gz	b2882804d90b1632555340f06832ff80	4993127634	live
604e434f-eacb-4e6f-9ea9-2d50991ce930	UNCID_2272261.daf79c8a-16b5-4d69-aaad-93d25ddcaac4.130924_UNC9-SN296_0404_BD2DM6ACXX_2_AGTTCC.tar.gz	b812eff91fe2c729484205ba9539c7f6	5834805467	live
ef569e19-0d0c-4d87-beeb-54dba49cc6e7	UNCID_2272272.9105777f-ef5a-4455-a762-52923fa38924.130814_UNC10-SN254_0487_AC2BD1ACXX_7_AGTTCC.tar.gz	5fab2fbf42a6cc0894737d3839fae5f9	4482978162	live
28477a5c-f897-49f4-8b04-eaf932278470	UNCID_2581109.c221049a-13bf-46fa-a049-20b853ea4091.140516_UNC12-SN629_0369_AC4GGKACXX_7_GCCAAT.tar.gz	f957b76739164cdcc242a891ce144e16	4832961006	live
358f3ba6-e815-4961-a916-4f0ef2c06cdb	UNCID_2272259.40024e0a-a264-4dd8-9138-9a468b9c12ca.130926_SN254_0496_AD2DY9ACXX_6_AGTTCC.tar.gz	e9670fc412aa45f9b6a5a841c941d36a	4972357870	live
7b560fbc-c30a-4301-bde4-034eea6d7718	UNCID_2579986.9602264c-a350-4e8b-84f0-07f5710e1f24.140521_UNC13-SN749_0354_BC4GJ7ACXX_8_CGTACG.tar.gz	5a564e8f36493f5eb14976b4796e8529	4965111812	live
87607dbb-df66-41f1-8f31-af0be969e5d6	UNCID_2581079.d6edbae7-9967-4bf5-9fcf-433dc71b35f8.140516_UNC12-SN629_0369_AC4GGKACXX_8_GTTTCG.tar.gz	5526537a0386f0953ef0c326af34d152	5596021045	live
926d0f04-e199-45a4-81f6-503b44c708ad	UNCID_2272258.144739d3-b2d3-493c-8731-d652f03a5b37.130926_SN254_0496_AD2DY9ACXX_6_ACAGTG.tar.gz	cc644d66fb8d0e781ecd17ee801b90f8	4918894779	live
fddc77d7-380a-46d5-b95f-d64b40a17dd8	UNCID_2580219.fe20123e-6e24-4900-97b1-60965fe89c8c.140603_UNC11-SN627_0360_AC4H72ACXX_7_GATCAG.tar.gz	1d038eb3f4f26471c95d0958be74ff50	5911089332	live
c913ddd0-97e8-4c0d-a147-72f0f65db3a8	UNCID_2580730.49237a86-9b3c-40ed-8b94-c0a5d9e15c82.140603_UNC15-SN850_0369_BC4H6YACXX_3_ATCACG.tar.gz	19b11b7523325d03e25b78618124516c	4681525804	live
7824ba3f-bb6a-4f39-8dc1-da5664dc7d18	UNCID_2273607.0e814275-e5f4-4071-a65f-58eac29774ee.130909_UNC15-SN850_0327_BD2DT1ACXX_8_GCCAAT.tar.gz	72974be0f253d36ac35eaf27f87055cc	7552541555	live
564be33f-73cb-4435-bf72-a2e0d67dbb3e	UNCID_2272269.74108a37-6306-4389-93c2-b2d306ad6709.130827_UNC15-SN850_0324_AC2B28ACXX_8_ATCACG.tar.gz	a15e5d1af1434715c0a41b9af8a2683f	6105780414	live
a63051a4-7513-4675-a736-09f5e465a499	UNCID_2272274.5bce51af-fa6e-4fd2-b3b0-114eb8a275a9.130814_UNC10-SN254_0487_AC2BD1ACXX_3_TGACCA.tar.gz	75eb31ab9eca3afab9ddfd1042bca39b	3902705215	live
e8fc8c2c-a21b-42a3-8fa4-61eb51c53fc9	UNCID_2581228.17b87815-5cb8-49c1-a09f-d3e99a6c19c1.140509_UNC12-SN629_0368_BC4241ACXX_5_ACTTGA.tar.gz	6a6ea06568ca13a3183127fbdde9c84d	6223848237	live
3306d10a-3518-4757-8747-222c49af5490	UNCID_2272266.52ece957-8f21-4f13-a61d-7b2e1c850ef5.130909_UNC15-SN850_0327_BD2DT1ACXX_7_GCCAAT.tar.gz	8ee991336177490398ef1d3369e327d5	6917099447	live
64221f97-68ea-486e-966f-94db0cc8843a	UNCID_2272260.2b22fd4d-014d-441f-a4d3-1502f03e931c.130924_UNC9-SN296_0404_BD2DM6ACXX_6_TGACCA.tar.gz	776c35f78173ca9f3fba04b01b1011cb	5376378538	live
f65c4493-39ef-4a16-91e4-f91a9a03d30a	UNCID_2580360.a3ca2450-1f4e-4372-bdd4-46f83e2e9602.140603_UNC11-SN627_0360_AC4H72ACXX_5_CAGATC.tar.gz	d4defa40180b70bc7917317c35b047da	6539071362	live
5ced6ad5-285a-4883-8cf5-c9f50e6c88ce	UNCID_2580115.153f39e2-7b24-47c4-83ac-18a4f7441928.140521_UNC13-SN749_0354_BC4GJ7ACXX_1_GTGGCC.tar.gz	f2c43260952ce970cacf71f97d667aa0	4974286954	live
